# The interactome of the Bakers’ yeast peroxiredoxin Tsa1 implicates it in the redox regulation of intermediary metabolism, glycolysis and zinc homeostasis

**DOI:** 10.1101/2025.02.18.638137

**Authors:** Colin W. MacDiarmid, Janet Taggart, Yirong Wang, Ajay Vashisht, Xin Qing, James A. Wohlschlegel, David J. Eide

## Abstract

Zinc (Zn) is an essential nutrient supporting a range of critical processes. In the yeast *Saccharomyces cerevisiae*, Zn deficiency induces a transcriptional response mediated by the Zap1 activator, which controls a regulon of ∼80 genes. A subset support zinc homeostasis by promoting zinc uptake and its distribution between compartments, while the remainder mediate an “adaptive response” to enhance fitness of zinc deficient cells. The peroxiredoxin Tsa1 is a Zap1-regulated adaptive factor essential for the growth of Zn deficient cells. Tsa1 can function as an antioxidant peroxidase, protein chaperone, or redox sensor: the latter activity oxidizes associated proteins via a redox relay mechanism. We previously reported that in Zn deficient cells, Tsa1 inhibits pyruvate kinase (Pyk1) to conserve phosphoenolpyruvate for aromatic amino acid synthesis. However, this regulation makes a relatively minor contribution to fitness in low zinc, suggesting that Tsa1 targets other pathways important to adaptation. Consistent with this model, the redox sensor function of Tsa1 was essential for growth of ZnD cells. Using an MBP-tagged version of Tsa1, we identified a redox-sensitive non-covalent interaction with Pyk1, and applied this system to identify multiple novel interacting partners. This interactome implicates Tsa1 in the regulation of critical processes including many Zn-dependent metabolic pathways. Interestingly, Zap1 was a preferred Tsa1 target, as Tsa1 strongly promoted the oxidation of Zap1 activation domain 2, and was essential for full Zap1 activity. Our findings reveal a novel posttranslational response to Zn deficiency, overlain on and interconnected with the Zap1-mediated transcriptional response.

**Graphical abstract:** In ZnD cells, Tsa1 mediates metabolic adaptation by regulation of glycolytic enzymes Pyk1 and Fba1, and supports activity of the Zap1 transcriptional activator via oxidation of the AD2 domain.
