## Supplemental table S3 for "The interactome of the Bakers’ yeast peroxiredoxin Tsa1 implicates it in the redox regulation of intermediary metabolism, glycolysis and zinc homeostasis"

### Sheet: Sheet1
biogrid interaction set (NR) (88)	Tsa1-MBP set	Unique to Biogrid (74)	Unique to Tsa1-MBP (162)	Shared with Biogrid	Study identifying interaction	Reference (Pubmed ID)	Method
BCY1	ADH4	SSB1	KAP114	CDC19	Irokawa H (2016)	27634403	Affinity purification of Histidine affinity tagged Tsa1C171T and Tsa1C48T
BRE5	ARF2	RPL31A	ZRT3	FRD1	Irokawa H (2016)	27634403	Affinity purification of Histidine affinity tagged Tsa1C171T and Tsa1C48T
BUD2	DDP1	RPS2	URA4	LYS21	Kritsiligkou P (2021)	33894203	immunoprecipitation of myc-tagged Tsa1C171S
CCP1	FUS3	GIS2	GFA1	PSA1	Gavin AC (2006)	16429126	Copurification with TAP-tagged Psa1
CCT6	SAM4	BUD2	KCS1	RCK2	MacGilvray ME (2018)	29738528	Copurification with TAP-tagged Rck2
CDC19	NHP2	MOG1	ARF2	RPC82	Chymkowitch P (2017)	28096404	Copurification with HIS-tagged Rpc82
CRS5	SRX1	SUP35	ABZ2	SER3	Kritsiligkou P (2021)	33894203	immunoprecipitation of myc-tagged Tsa1C171S
CSE4	FOL3	RPN11	MLC1	SSA1	Hanzen S (2016)	27264606	immunoprecipitation of myc-tagged wild-type Tsa1
DAK1	QCR6	YMR102C	CPA2	SSE1	Gavin AC (2002), Gavin AC (2006)	11805826, 16429126	Co-purification of wild-type Tsa1 with TAP-tagged Sse1
DHH1	HEM12	ORC1	ZAP1	TRX1	multiple, physical, biochemical interactions	e.g. 11929546	various
EDE1	TRP3	RSP5	HRK1	TRX2	multiple, physical, biochemical interactions	e.g. 11929546	various
ESC1	NCE103	TOM1	MYO1	TSA2	multiple, physical, biochemical interactions	e.g. 27089028	various
FAP7	CCS1	RPS12	DET1	YAP1	Tachibana T (2009)	19106090	Yap1 immunoprecipitation
FIP1	MXR1	RPB3	ADR1	YOL057W	Irokawa H (2016)	27634403	Affinity purification of Histidine affinity tagged Tsa1C171T and Tsa1C48T
FRD1	ERR1	RPS18A	SEC27	SRX1	Biteau B (2003)	14586471	Srx1 immunoprecipitation
GCN5	YDL057W	SIS1	YLR257W
GIS2	YDR109C	RPS0A	SAH1
HOG1	PYC1	SGF29	RAM2
HSC82	RPT3	TPK1	PAB1
HSP82	OSH7	HSP82	CPA1
HXK1	ARO4	ESC1	YDR109C
IXR1	VMA6	TOR1	CDC33
LYS21	PTC3	RPS27A	LAP2
MLP2	RPT4	RPS3	VMA2
MMS22	RPN3	OTU1	UBR1
MOG1	IDS2	BRE5	ADE4
MPA43	HIS7	SPT7	TPS3
ORC1	SEC26	RPL25	RPC40
OTU1	CDC19	HXK1	HIS4
PSA1	RPL23A	SUB2	RPT4
RAS1	AHP1	SSA1	SKY1
RCK2	DYS1	CCT6	TUB1
RFA1	TSA2	RPT5	PMA1
RPB3	ARG1	GCN5	SRV2
RPC82	ADE4	RVB1	PYC1
RPL25	TRX2	ZTA1	SAM1
RPL26A	RPS21A	RPS20	NHP2
RPL31A	SSA2	BCY1	PFK2
RPN10	TRX1	RPS1A	RPO31
RPN11	ASP1	RPN10	ASP1
RPO21	FRD1	CCP1	RPT1
RPS0A	PAB1	CSE4	DYN1
RPS12	MLC1	RVB2	RTN1
RPS13	VMA2	IXR1	CDC48
RPS14A	RCN2	RFA1	CYR1
RPS15	FBA1	RPS13	YJL055W
RPS18A	VMA1	RRP6	RPC53
RPS19A	BMH1	SAM50	HIS7
RPS1A	PUP3	RPS14A	FUS3
RPS2	HIS4	UBP3	PYK2
RPS20	CDC48	SSB2	OSH7
RPS22A	ZPR1	HOG1	FOL3
RPS27A	SAM1	TIF4631	SEC16
RPS3	YOL057W	SRP1	ASC1
RPT5	SHP1	HSC82	TPS1
RRP6	MED11	VID24	MED11
RSP5	RPS0B	SMC6	RPS21A
RVB1	PRO2	RAS1	RPN3
RVB2	PFK1	TPM1	CNM67
SAM50	RPS10B	RPS19A	YDL086W
SER3	CDC33	FIP1	SMY1
SGF29	MLF3	MLP2	CAB1
SIS1	GPD2	TPI1	AIM21
SMC6	CPA1	EDE1	SHP1
SPT7	RPC40	CRS5	RPS10B
SRP1	AIM2	DHH1	MXR1
SSA1	PSA1	MPA43	ARO4
SSA2	IGO1	RPO21	ALD6
SSB1	GSY1	MMS22	RPC34
SSB2	SER3	RPL26A	GLT1
SSE1	PHA2	FAP7	BMH1
SUB2	PMA1	RPS22A	PCM1
SUP35	ASC1	DAK1	REG1
TIF4631	SOD1	RPS15	RNR1
TOM1	CAB4		TSL1
TOR1	CPA2		GLY1
TPI1	ADD37		LSP1
TPK1	RCK2		PRP43
TPM1	YLR257W		PYC2
TRX1	URA4		SCH9
TRX2	FRS1		YDL057W
TSA2	RNQ1		SSC1
UBP3	YJL055W		MLF3
VID24	EFT1		URA1
YAP1	TPS3		UBA1
YMR102C	GLC7		FRS1
YOL057W	APD1		GPD2
ZTA1	YFR016C		NCE103
	TPS1		ZPR1
	CAB1		PRO2
	SSC1		CCS1
	LYS21		SAM4
	CNM67		RNQ1
	DSD1		EIS1
	UBP14		HEM12
	SAH1		RPS0B
	ILV2		HSP42
	TPS2		ARO8
	YHR020W		MKT1
	CBR1		YGL185C
	RTN1		DYS1
	KAP114		QCR6
	UBR1		RBA50
	PYC2		DSD1
	YDL086W		CAB4
	MIR1		GLG1
	SES1		YOR296W
	PEX19		SDS24
	RPC31		THR1
	OAC1		PFK1
	MYO1		ADH4
	URA1		RPT3
	SEC7		MIR1
	TUB1		PUP3
	RAM2		SBE22
	PLP2		VMA1
	RNR1		ILV2
	ZRT3		APD1
	RPC34		GND1
	PIL1		NUM1
	SMY1		FAA4
	RGC1		RGC1
	EIS1		PEX19
	SEC27		ARG1
	NUM1		TRP3
	ALD6		RCN2
	SSE1		YEF3
	PFK2		PUF4
	THR1		PLP2
	ZAP1		RPC31
	SRV2		EFT1
	GLY1		AHP1
	SCH9		OAC1
	YGL185C		AIM2
	UBA1		ADD37
	PYK2		TPS2
	GND1		IDS2
	ABP140		XRN1
	AIM21		GLC7
	SKY1		FBA1
	LAP2		YHR020W
	RBA50		SOD1
	DET1		APE4
	KCS1		PIL1
	XRN1		RPL23A
	RPT1		RPT6
	HRK1		SES1
	INM2		INM2
	RPT6		GSY1
	FAA4		VMA6
	YEF3		PHA2
	ARO8		PTC3
	SDS24		SRX1
	RPC53		UBP14
	RPC82		CBR1
	TSL1		DDP1
	GLT1		IGO1
	ABZ2		YFR016C
	APE4		ERR1
	GLG1		ABP140
	RPO31		SEC26
	ADR1		SEC7
	GFA1
	YAP1
	SBE22
	PUF4
	REG1
	HSP42
	PRP43
	MKT1
	PCM1
	CYR1
	SEC16
	LSP1
	YOR296W
	DYN1
