## Supplemental table S4 for "The interactome of the Bakers’ yeast peroxiredoxin Tsa1 implicates it in the redox regulation of intermediary metabolism, glycolysis and zinc homeostasis"

### Sheet: Sheet1
GO Molecular Function
Category	p-value	Annotated from cluster	annotated genes in the input cluster	annotated genes total	% in list annotated	% total annotated	enrichment ratio (% in cluster/% of total)
ATP binding [GO:0005524]	5.88251e-11	CDC19 FUS3 VMA2 PYC2 HIS4 CDC48 VMA1 KCS1 SES1 RPT3 CAB1 RNR1 PMA1 RPT6 PYC1 PRP43 PFK1 CAB4 YHR020W MYO1 THR1 SCH9 CYR1 YJL055W SSC1 CPA2 SMY1 SRX1 RPT1 UBA1 DYN1 SSA2 FRS1 SAM1 RCK2 YEF3 FOL3 PFK2 SKY1 FAA4 ARG1 RPT4 HRK1 CPA1 PYK2 SSE1	46	622	26.1364	9.41996	2.77457
catalytic activity [GO:0003824]	4.92524e-10	CDC19 PTC3 TPS1 PYC2 HIS7 ARO4 HIS4 LYS21 GLT1 DET1 TPS2 GLY1 RNR1 SER3 GSY1 PMA1 PYC1 YGL185C ARO8 PFK1 GND1 CYR1 CPA2 FBA1 UBA1 TRP3 URA1 TSL1 ILV2 PFK2 FAA4 TPS3 ABZ2 LAP2 GPD2 CPA1 PYK2	37	455	21.0227	6.89081	3.05084
nucleotide binding [GO:0000166]	1.08136e-09	CDC19 FUS3 PYC2 HIS4 PSA1 CDC48 ARF2 VMA1 KCS1 SES1 RPT3 CAB1 RNR1 PAB1 PMA1 RPT6 PYC1 PRP43 PFK1 CAB4 YHR020W MYO1 THR1 SCH9 CYR1 YJL055W SSC1 CPA2 SMY1 SRX1 RPT1 UBA1 DYN1 SSA2 FRS1 SAM1 RCK2 YEF3 TUB1 FOL3 PFK2 SKY1 FAA4 ARG1 EFT1 RPT4 HRK1 CPA1 PYK2 SSE1	50	778	28.4091	11.7825	2.41112
lyase activity [GO:0016829]	6.60742e-06	HIS7 HEM12 GLY1 DSD1 CYR1 FBA1 TRP3 ABZ2 NCE103 PHA2 ERR1	11	79	6.25	1.19643	5.22389
alpha,alpha-trehalose-phosphate synthase (UDP-forming) activity [GO:0003825]	1.8624e-05	TPS1 TSL1 TPS3	3	3	1.70455	0.0454339	37.517
metal ion binding [GO:0046872]	3.11523e-05	CDC19 PTC3 UBP14 PYC2 HIS4 GLT1 ADR1 INM2 PCM1 GLC7 PMA1 PYC1 ADH4 UBR1 ZPR1 PFK1 APE4 CYR1 ZAP1 SOD1 CPA2 FBA1 SAM1 URA4 CCS1 ILV2 ADE4 NCE103 LAP2 YOL057W RPO31 DDP1 PYK2 ERR1 SAM4	35	647	19.8864	9.79858	2.02952
antioxidant activity [GO:0016209]	5.53681e-05	TSA2 SOD1 SRX1 AHP1	4	9	2.27273	0.136302	16.6742
transferase activity [GO:0016740]	5.66955e-05	CDC19 FUS3 TPS1 HIS7 ARO4 PSA1 LYS21 KCS1 YDR109C CAB1 GSY1 ARO8 PFK1 CAB4 THR1 DYS1 SCH9 RAM2 GFA1 TRP3 GLG1 SAM1 RCK2 ILV2 PFK2 SKY1 ADE4 RPC31 RPO31 ABP140 HRK1 PYK2 SAM4	33	611	18.75	9.25337	2.02629
ligase activity [GO:0016874]	0.00016497	PYC2 SES1 PYC1 UBR1 YHR020W CPA2 UBA1 FRS1 FOL3 FAA4 ARG1 CPA1	12	130	6.81818	1.9688	3.46311
DNA-directed RNA polymerase activity [GO:0003899]	0.000238026	RPC53 RPC31 RPC34 RPO31 RPC40 RPC82	6	34	3.40909	0.514917	6.62066
oxidoreductase activity [GO:0016491]	0.000310847	HIS4 GLT1 TSA2 FRD1 MXR1 RNR1 SER3 YGL185C ADH4 GND1 CBR1 SOD1 SRX1 URA1 AHP1 GPD2 PRO2 ALD6	18	272	10.2273	4.11934	2.48275
protein domain specific binding [GO:0019904]	0.000350967	BMH1 RPT6 RPT4	3	6	1.70455	0.0908678	18.7585
magnesium ion binding [GO:0000287]	0.000364791	CDC19 PCM1 CYR1 FRS1 ILV2 PYK2 ERR1	7	51	3.97727	0.772376	5.1494
enzyme regulator activity [GO:0030234]	0.000690722	RPN3 SSC1 TSL1 TPS3	4	16	2.27273	0.242314	9.37926
ATPase activity [GO:0016887]	0.000756903	CDC48 RPT3 PMA1 RPT6 SSC1 RPT1 DYN1 SSA2 YEF3 RPT4	10	112	5.68182	1.6962	3.34974
kinase activity [GO:0016301]	0.00327589	CDC19 FUS3 KCS1 YDR109C CAB1 PFK1 THR1 SCH9 RCK2 PFK2 SKY1 HRK1 PYK2	13	206	7.38636	3.11979	2.36758
motor activity [GO:0003774]	0.00437214	MYO1 SMY1 DYN1	3	13	1.70455	0.19688	8.65778
binding [GO:0005488]	0.0060972	RNQ1 CDC48 SEC7 SEC26 SER3 PUF4 YGL185C KAP114 GND1 MIR1 OAC1 UBA1 YEF3 LAP2 SRV2 GPD2	16	300	9.09091	4.54339	2.00091
hydrolase activity [GO:0016787]	0.00791824	AIM2 PTC3 UBP14 VMA2 HIS4 YDL086W CDC48 VMA1 TPS2 INM2 ASP1 RPT3 SAH1 PUP3 GLC7 PMA1 RPT6 PRP43 KEM1 APE4 RPT1 URA4 LAP2 YOL057W DDP1 RPT4	26	596	14.7727	9.0262	1.63665
aminopeptidase activity [GO:0004177]	0.00961274	APE4 LAP2 YOL057W	3	17	1.70455	0.257459	6.62066
GO Biological Process
Category	p-value	Annotated from cluster	annotated genes in the input cluster	annotated genes total	% in list annotated	% total annotated	enrichment ratio (% in cluster/% of total)
cellular amino acid biosynthetic process [GO:0008652]	3.56259e-08	HIS7 ARO4 HIS4 LYS21 GLT1 SER3 THR1 CPA2 TRP3 ILV2 PHA2 ARG1 CPA1 PRO2 SAM4	15	98	8.52273	1.48417	5.7424
metabolic process [GO:0008152]	1.99128e-07	CDC19 PYC2 HIS7 ARO4 HIS4 LYS21 GLT1 DET1 TPS2 RNR1 SER3 GSY1 PMA1 PYC1 YGL185C PFK1 GND1 CPA2 FBA1 GFA1 UBA1 TRP3 URA1 PFK2 FAA4 ABZ2 ADE4 LAP2 GPD2 PRO2 ALD6	31	425	17.6136	6.43647	2.73654
tRNA transcription from RNA polymerase III promoter [GO:0042797]	1.35031e-06	RPC53 RPC31 RPC34 RPO31 RPC40 RPC82	6	15	3.40909	0.227169	15.0068
protein catabolic process [GO:0030163]	6.6966e-06	RPT3 RPT6 UBR1 RPT1 LAP2 RPT4	6	19	3.40909	0.287748	11.8475
glutamine metabolic process [GO:0006541]	1.28108e-05	HIS7 GLT1 GFA1 TRP3 ADE4 CPA1	6	21	3.40909	0.318037	10.7192
trehalose biosynthetic process [GO:0005992]	1.60402e-05	TPS1 TPS2 TSL1 TPS3	4	7	2.27273	0.106012	21.4383
cellular response to oxidative stress [GO:0034599]	6.25457e-05	TSA2 MXR1 TRX2 GND1 SRX1 TRX1 AHP1 RCK2 NCE103 (note: miscategorized)	9	67	5.11364	1.01469	5.0396
regulation of carbohydrate metabolic process [GO:0006109]	7.30316e-05	REG1 ADR1 GLC7	3	4	1.70455	0.0605785	28.1378
glycolysis [GO:0006096]	7.61463e-05	CDC19 PFK1 FBA1 PFK2 PYK2 ERR1	6	28	3.40909	0.42405	8.03937
positive regulation of RNA polymerase II transcriptional preinitiation complex assembly [GO:0045899]	9.03634e-05	RPT3 RPT6 RPT1 RPT4	4	10	2.27273	0.151446	15.0068
proteasome regulatory particle assembly [GO:0070682]	9.03634e-05	RPT3 RPT6 RPT1 RPT4	4	10	2.27273	0.151446	15.0068
oxidation-reduction process [GO:0055114]	0.000103409	HIS4 GLT1 TSA2 FRD1 MXR1 RNR1 SER3 YGL185C ADH4 GND1 CBR1 SOD1 SRX1 URA1 AHP1 CCS1 GPD2 PRO2 ALD6	19	272	10.7955	4.11934	2.62068
deoxyribonucleotide biosynthetic process [GO:0009263]	0.000350967	RNR1 TRX2 TRX1	3	6	1.70455	0.0908678	18.7585
protein localization [GO:0008104]	0.000396111	RTN1 PUF4 MLC1 PIL1	4	14	2.27273	0.212025	10.7192
biosynthetic process [GO:0009058]	0.000595046	ARO4 PSA1 ARO8 CAB4 TRP3 FOL3	6	40	3.40909	0.605785	5.62756
NADPH regeneration [GO:0006740]	0.000602163	PYC2 PYC1 ALD6	3	7	1.70455	0.106012	16.0787
glycogen metabolic process [GO:0005977]	0.000690722	SHP1 REG1 GLC7 BMH1	4	16	2.27273	0.242314	9.37926
response to heat [GO:0009408]	0.000884595	GLC7 PIL1 YAP1 LSP1	4	17	2.27273	0.257459	8.82754
cell redox homeostasis [GO:0045454]	0.00123012	TSA2 TRX2 TRX1 AHP1	4	31	2.27273	0.469484	4.84091
microtubule-based movement [GO:0007018]	0.00194589	SMY1 DYN1 TUB1	3	10	1.70455	0.151446	11.2551
arginine biosynthetic process [GO:0006526]	0.00194589	CPA2 ARG1 CPA1	3	10	1.70455	0.151446	11.2551
cellular zinc ion homeostasis [GO:0006882]	0.00262346	ZAP1 SOD1 ZRT3	3	11	1.70455	0.166591	10.2319
phosphorylation [GO:0016310]	0.00327589	CDC19 FUS3 KCS1 YDR109C CAB1 PFK1 THR1 SCH9 RCK2 PFK2 SKY1 HRK1 PYK2	13	206	7.38636	3.11979	2.36758
cellular ion homeostasis [GO:0006873]	0.00342986	GLC7 SKY1 HRK1	3	12	1.70455	0.181736	9.37926
aromatic amino acid family biosynthetic process [GO:0009073]	0.00342986	ARO4 TRP3 PHA2	3	12	1.70455	0.181736	9.37926
fungal-type cell wall chitin biosynthetic process [GO:0034221]	0.00342986	PCM1 BMH1 GFA1	3	12	1.70455	0.181736	9.37926
Ras protein signal transduction [GO:0007265]	0.00437214	BMH1 CYR1 SRV2	3	13	1.70455	0.19688	8.65778
methionine metabolic process [GO:0006555]	0.00545652	SAH1 THR1 SAM1	3	14	1.70455	0.212025	8.03937
nitrogen compound metabolic process [GO:0006807]	0.00545652	GLT1 CPA2 CPA1	3	14	1.70455	0.212025	8.03937
nuclear migration along microtubule [GO:0030473]	0.00545652	NUM1 DYN1 TUB1	3	14	1.70455	0.212025	8.03937
one-carbon metabolic process [GO:0006730]	0.0066884	SAH1 SAM1 FOL3	3	15	1.70455	0.227169	7.50341
response to stress [GO:0006950]	0.00719232	TPS1 HIS7 ARO4 TPS2 HSP42 SSC1 SSA2 TSL1 TPS3 SSE1	10	152	5.68182	2.30198	2.46823
ATP hydrolysis coupled proton transport [GO:0015991]	0.00961274	VMA2 VMA1 VMA6	3	17	1.70455	0.257459	6.62066
proteasomal ubiquitin-dependent protein catabolic process [GO:0043161]	0.00979393	SHP1 UBP14 PUP3 RPT6	4	32	2.27273	0.484628	4.68963
GO Cellular Component
Category	p-value	Annotated from cluster	annotated genes in the input cluster	annotated genes total	% in list annotated	% total annotated	enrichment ratio (% in cluster/% of total)
cytoplasm [GO:0005737]	2.35367e-14	AIM2 FUS3 PTC3 SHP1 RPL23A UBP14 TPS1 VMA2 APD1 SDS24 PYC2 HIS7 ARO4 RNQ1 PSA1 PEX19 YDL086W KCS1 SES1 REG1 HEM12 DET1 TPS2 SEC7 HSP42 SEC26 ASP1 RPT3 TSA2 RBA50 CAB1 FRD1 PCM1 MXR1 SAH1 RNR1 SER3 PUP3 GLC7 PAB1 GSY1 YFR016C PUF4 RPT6 PYC1 SEC27 KEM1 YGL185C ARO8 KAP114 PIL1 UBR1 TRX2 ZPR1 PFK1 CAB4 OSH7 YHR020W DYS1 SBE22 APE4 GND1 SCH9 AIM21 YJL055W IDS2 SOD1 CPA2 FBA1 SMY1 SRX1 RPT1 UBA1 TRP3 …	130	2026	73.8636	30.683	2.40731
cytosol [GO:0005829]	2.89614e-08	CDC19 PYC2 RNQ1 PEX19 CDC48 ARF2 SEC7 ASP1 GLY1 FRD1 PYC1 TRX2 SOD1 FBA1 SSA2 TRX1 CCS1 ARG1 GPD2 PYK2 ALD6	21	192	11.9318	2.90777	4.10343
alpha,alpha-trehalose-phosphate synthase complex (UDP-forming) [GO:0005946]	4.88175e-07	TPS1 TPS2 TSL1 TPS3	4	4	2.27273	0.0605785	37.517
DNA-directed RNA polymerase III complex [GO:0005666]	3.19355e-06	RPC53 RPC31 RPC34 RPO31 RPC40 RPC82	6	17	3.40909	0.257459	13.2413
proteasome regulatory particle, base subcomplex [GO:0008540]	5.15758e-06	RPT3 RPT6 UBR1 RPT1 RPT4	5	11	2.84091	0.166591	17.0532
proteasome complex [GO:0000502]	0.00127236	RPT3 RPN3 PUP3 RPT6 RPT1 RPT4	6	46	3.40909	0.696653	4.89353
eisosome [GO:0032126]	0.00138923	PIL1 EIS1 LSP1	3	9	1.70455	0.136302	12.5057
plasma membrane enriched fraction [GO:0001950]	0.00196113	CDC19 FRD1 BMH1 PMA1 PIL1 SSA2 AHP1 LSP1	8	86	4.54545	1.30244	3.48996
MIPS Functional Classification
Category	p-value	Annotated from cluster	annotated genes in the input cluster	annotated genes total	% in list annotated	% total annotated	enrichment ratio (% in cluster/% of total)
metabolism of energy reserves (e.g. glycogen, trehalose) [02.19]	1.72681e-06	SHP1 TPS1 REG1 TPS2 GLC7 BMH1 GSY1 GLG1 TSL1 TPS3	10	56	5.68182	0.848099	6.69947
oxygen and radical detoxification [32.07.07]	8.65119e-06	TSA2 MXR1 TRX2 TRX1 AHP1	5	12	2.84091	0.181736	15.6321
glycolysis and gluconeogenesis [02.01]	9.78989e-06	CDC19 PYC2 PYC1 PFK1 FBA1 PFK2 PYK2 ERR1	8	41	4.54545	0.62093	7.3204
oxidative stress response [32.01.01]	1.22438e-05	TSA2 MXR1 TRX2 SCH9 SOD1 SRX1 TRX1 AHP1 YAP1	9	55	5.11364	0.832955	6.13915
phosphate metabolism [01.04]	1.87393e-05	CDC19 FUS3 PTC3 HIS4 CDC48 KCS1 REG1 TPS2 YDR109C INM2 RPT3 CAB1 GLC7 RPT6 PFK1 THR1 SCH9 SSC1 RPT1 RCK2 PFK2 SKY1 DDP1 RPT4 HRK1 PYK2	26	401	14.7727	6.073	2.43253
conversion to kinetic energy (e.g. movement) [02.45.11]	9.03634e-05	MLC1 MYO1 SMY1 DYN1	4	10	2.27273	0.151446	15.0068
protein processing (proteolytic) [14.07.11]	0.000240721	RPT3 PUP3 RPT6 APE4 RAM2 RPT1 LAP2 RPT4	8	63	4.54545	0.954112	4.76407
electron transport [20.01.15]	0.00033355	VMA2 VMA1 FRD1 PMA1 TRX2 CBR1 URA1 TRX1 VMA6	9	83	5.11364	1.257	4.06811
tRNA synthesis [11.02.02]	0.00044728	RPC53 RPC31 RPC34 RPO31 RPC40 RPC82	6	38	3.40909	0.575496	5.92374
sugar, glucoside, polyol and carboxylate catabolism [01.05.02.07]	0.00133067	CDC19 TPS1 PSA1 PFK1 FBA1 PFK2 TPS3 PYK2	8	81	4.54545	1.22672	3.70539
mitotic cell cycle and cell cycle control [10.03.01]	0.00171176	SHP1 CDC48 NUM1 RPT6 KEM1 TRX2 ZPR1 SCH9 CYR1 RPT1 TRX1 RCK2 CNM67 CDC33	14	215	7.95455	3.2561	2.44297
metabolism of methionine [01.01.06.05]	0.00204669	SAH1 THR1 SAM1 SAM4	4	21	2.27273	0.318037	7.1461
proteasomal degradation (ubiquitin/proteasomal pathway) [14.13.01.01]	0.00210361	SHP1 CDC48 RPT3 RPN3 PUP3 RPT6 UBR1 RPT1 UBA1 RPT4	10	128	5.68182	1.93851	2.93102
rRNA synthesis [11.02.01]	0.00323204	RPC53 RPC31 RPC34 RPO31 RPC40 RPC82	6	55	3.40909	0.832955	4.09277
biosynthesis of arginine [01.01.03.05.01]	0.00437214	CPA2 ARG1 CPA1	3	13	1.70455	0.19688	8.65778
kinase inhibitior [18.02.01.02.05]	0.00545652	PTC3 PIL1 LSP1	3	14	1.70455	0.212025	8.03937
cytoskeleton-dependent transport [20.09.14]	0.00605612	MLC1 MYO1 SMY1 DYN1	4	28	2.27273	0.42405	5.35958
C-compound and carbohydrate metabolism [01.05]	0.00639172	PYC2 LYS21 TPS2 INM2 FRD1 PYC1 ADH4 DYS1 GND1 ILV2 LAP2 GPD2 ERR1	13	223	7.38636	3.37725	2.18709
nuclear migration [10.03.04.09]	0.0066884	NUM1 DYN1 TUB1	3	15	1.70455	0.227169	7.50341
