## Supplemental table S5 for "The interactome of the Bakers’ yeast peroxiredoxin Tsa1 implicates it in the redox regulation of intermediary metabolism, glycolysis and zinc homeostasis"

### Sheet: Sheet1
Tsa1 target	target enzyme activity	enzymes in related pathway	# unique	# feedback inhibited	Feedback inhibited enzymes (bold = Tsa1 target)	Reference, Pubmed ID	DOI
PYC1/2	Pyruvate carboxylase	2 (pyruvate to Asp), Pyc1/2, Aat1/2	2	1	Pyc1	17478118	10.1016/j.biocel.2007.03.016
HIS7	Imidazole glycerol phosphate synthase	7 (to His) (His1, His4, 6, 7, 3, 5, 2)	7	1	His1	385447	10.1093/genetics/92.2.363
HIS4	phosphoribosyl-ATP pyrophosphatase, phosphoribosyl-AMP cyclohydrolase, and histidinol dehydrogenase	see above
LYS20/21	Homocitrate synthase (2 isoforms)	6 (to Lys) (lys20/21, 4, 12, 2, 9, 1)	6	1	Lys20/21	21895798	10.1111/j.1365-2958.2011.07832.x
SER3/33	3-phosphoglycerate dehydrogenase (2 isoforms)	3 (to Ser) (Ser3/33, 1, 2)	3	1	Ser3/33	30668112	10.1021/acs.biochem.8b00990
THR1	homoserine kinase	2 (to Thr) (Thr1, 4)	2	1	Thr1	20305002	10.1128/EC.00044-10
ILV2	Acetolactate synthase (catalytic subunit)	4 (to Val) (Ilv2/6, 5, 3, Bat1/2), 5 (to Ile) (Ilv1, 2/6, 5, 3, Bat1/2), 4 (to Leu) (Leu4/9, Leu1, Leu2, Bat1/2	8	3	Ilv1, Ilv2/6 complex*, Leu4/9	35315123 (Leu4/9), 35020456 (Ilv1, Ilv2/6)	10.1002/yea.3700 (Leu4/9), 10.1128/AEM.02130-21 (Ilv1, Ilv2/6)
ARG1	arginosuccinate synthetase	4 (from Gln) (Cpa1/2 complex, Arg1, 3, 4) 7 (from Glu) Arg1, 2/6, 3, 4, 5, 7, 8.	8	2	Arg2/6 complex, Arg1	12603335 (Arg2/6), 35347 (Arg1)	10.1046/j.1432-1033.2003.03477.x (Arg2/6), 10.1111/j.1432-1033.1979.tb12882.x (Arg1)
CPA1	Carbamoyl-phosphate synthase small SU (arginine responsive)	see above
CPA2	Carbamoyl-phosphate synthase large SU (arginine responsive)	see above
PRO2	gamma-glutamyl phosphate reductase	3 (Pro1, 2, 3)	3	1	Pro1	17449694	10.1128/AEM.00730-07
PHA2	Prephenate dehydratase	4 (Aro7, Pha2, Aro8, Aro9)	4	2	Pha2, Aro7	11095720 (Aro7)	10.1073/pnas.240469697 (Aro7), 10.1016/j.lwt.2020.110040 (Pha2)
ARO4	3-deoxy-D-arabino-heptulosonate-7-phosphate synthase	4 (Aro1, 2, 3, 4)	4	1	Aro4	26016674	10.1186/s12934-015-0252-2
ARO8	aromatic amino acid aminotransferase	5 (P/T ) (Aro7, Pha2, Tyr1, Aro8, Aro9)	5
TRP3	anthranilate synthase-II	5 (Trp1-5)	5	1	Trp2/3 complex*	11095720	10.1073/pnas.240469697
GLY1	Threonine aldolase	1 (Gly1)	1
GLT1	NAD(+)-dependent glutamate synthase	1 (Glt1)	1
		Total unique	59	15	Total Tsa1 targets = 9
					*Trp2 and Ilv6 are the directly allosterically regulated subunits of these complexes
Amino acid enzymes (allostery documented, Tsa1-target involved)	Observed (Tsa1 targets, allosteric vs total enzymes)	Expected (allosteric vs total enzymes)	Expected ratio reg:non-reg	Expected # (from expected ratio)	observed-expected	O-E squared	(O-E)^2/E	chi2 value	calculated p value
Tsa1 targets inhibited by pathway product (see column 6 above)	9	15	0.254237	4.32203	4.67797	21.8834	5.06321	7.60615	0.00581696
Remaining unregulated Tsa1 targets	7	44	0.745763	12.678	-5.67797	32.2393	2.54294
Total Tsa1 targets (column 1)	17	59	1	17
